# Thermospermine is an evolutionarily ancestral phytohormone required for organ development and stress responses in the basal land plant *Marchantia polymorpha*

**DOI:** 10.1101/2023.07.13.548936

**Authors:** Takuya Furumoto, Shohei Yamaoka, Takayuki Kohchi, Hiroyasu Motose, Taku Takahashi

## Abstract

Thermospermine, a structural isomer of spermine, suppresses auxin-inducible xylem differentiation, whereas spermine is implicated in stress responses in angiosperms. Thermospermine synthase ACAULIS5 (ACL5) is well conserved from algae to land plants, but its physiological function remains elusive in non-vascular plants. Here we focused on Mp*ACL5*, a gene in the liverwort *Marchantia polymorpha*, which rescued the dwarf phenotype of the *acl5* mutant of *Arabidopsis*. In the Mp*acl5* mutants generated by genome editing, growth of the vegetative organ, thallus, and the sexual reproductive organ, gametangiophore, was severely retarded. The mutant gametangiophore exhibited remarkable morphological defects such as short stalks, fasciation, and indeterminate growth; it was formed as a fusion of two gametangiophores and a new gametangiophore was often initiated from the old one. Furthermore, Mp*acl5* was shown to be hypersensitive to heat and salt stresses. Given the absence of spermine in liverworts including *M. polymorpha*, these results reveal that thermospermine has a dual primordial function in organ development and stress responses in the basal land plant lineage, the latter of which may have eventually been assigned to spermine during the land plant evolution.
