## Supplementary material for "Thermospermine is an evolutionarily ancestral phytohormone required for organ development and stress responses in the basal land plant *Marchantia polymorpha*": Table S2

### Sheet: Sheet1
Supplementary Table S2. Primer sequences used for RT-PCR and genotyping of Mpacl5.
Gene number	Primer sequence
Mp7g06480 (HSP)	F: CAGATCTTCCTGGCATGAAG
	R: TGTCTTCTTGGACTCTTCGG
Mp7g07900 (HSP)	F: GCAGATCTTCCTGGCATGAA
	R: CTTGGACTCTTCGGTCTTGG
Mp1g09210	F: CCGGAATCATTCGATGATAAC
	R: TGCAGCTGCTGAGCTGAATT
Mp5g07800	F: TCTTACGGATTCAATCCAGC
	R: CAAGTTTCTTGAACTGGGAC
Mp2g07390 (MpOMT8)	F: GATGCTGTATTCATGAAGTGG
	R: CAAGTTTCTTGAACTGGGAC
Mp8g16710	F: AATCCACTGCACGACGCTCT
	R: GGACCGAGTTTCTGACTTCA
Mp6g11010 (MpACT7)	F: AGGCATCTGGTATCCACGAG
	R: ACATGGTCGTTCCTCCAGAC
Mp8g03070 (MpACL5)	editF: CAAGAGCTGCTTGTGGTTCG
	ex4R: CAAGAGTCGGCGTACGAT
